# Thermal pre-treatment of algal symbiont species differentially affects coral development

**DOI:** 10.64898/2026.07.24.739192

**Authors:** Maria Ruggeri, Samuel Bedgood, Jun B. Cai, Jennifer Qian, Federica Montesanto, Mark McCauley, Grayce E. Dyer, Ayobami Oluokun, Mojibola Fowowe, Odunayo Oluokun, Yehia Mechref, Saki Harii, Sandra Loesgen, Virginia M. Weis

## Abstract

The nutritional relationship between coral hosts and intracellular algal symbionts is foundational to coral reef ecosystems. Although these symbioses are obligate for coral, many are re-established anew each host generation. Furthermore, climate change destabilizes the symbiosis, and the cellular mechanisms underlying symbiont colonization and host development, and how they are affected by thermal stress are poorly understood. Here, we investigated the effect of algal species and thermal treatments on symbiont and host cell proliferation by offering *Acropora tenuis* larvae one of four algal species pre-exposed to elevated or ambient temperature. We also characterized the cell-surface glycome of each species-temperature combination to understand its role in symbiont recognition and proliferation. We found that thermal pre-treatment negatively affected algal photosynthetic efficiency and initial symbiont density but did not affect symbiont colonization. In contrast, host cell proliferation was affected in a species-specific manner. Thermal pre-treatment of *Breviolum minutum* and *Durusdinium trenchii* negatively affected host cell proliferation, whereas thermal treatment of *Symbiodinium microadriaticum* did not affect development. Further, uptake of thermally pre-treated *D. trenchii* decreased host cell proliferation below that of larvae without symbionts, indicating a cost to host development despite this species’ high thermal tolerance. Algal glycans varied across species but not thermal pre-treatments, suggesting reductions in density of thermally pre-treated algae may be due to changes in physiology rather than altered surface chemistry. Further, variation in glycan abundance across species did not track differences in colonization rate or symbiont density, hinting towards a smaller role of glycans in host-symbiont specificity.
