## Supplementary material for "Thermal pre-treatment of algal symbiont species differentially affects coral development": File S3

	logFC	AveExpr	t	P.Value	adj.P.Val	B
5-6-0-3-0	-2.29604859607189	20.7039685937285	-3.29728531930663	0.00394529785449925	0.224881977706457	-1.81523521724192
5-6-0-4-0	-3.34544516562495	16.2098579408137	-2.69584369555841	0.014653902890012	0.417636232365341	-2.88132949547557
5-7-1-2-0	-2.01589535072812	15.5371858680458	-2.2314886436376	0.038407251730109	0.72416870723029	-3.65263054780921
4-5-0-2-0	-1.68629309560096	19.2648999250517	-2.09048021116136	0.0508188566477396	0.72416870723029	-3.87280065775506
5-6-0-0-0	-1.03819526692387	15.0843458943278	-1.84081479361731	0.0819549198544234	0.920840912901023	-4.2419613235244
4-3-0-0-0	-1.44889879088693	16.4865251243664	-1.70316516814011	0.105494654613029	0.920840912901023	-4.43256798339639
8-5-1-0-1	-1.16411005397818	17.9432251801288	-1.6032187916981	0.126040446124648	0.920840912901023	-4.56453183597174
8-6-0-1-0	-1.14471188608671	17.9335260961831	-1.58891697537155	0.129240829880845	0.920840912901023	-4.58294835934368
4-5-1-0-0	1.08291755746014	17.7043027554824	1.31295386689654	0.205457888903319	0.976860682498376	-4.91361222028736
7-9-0-1-0	1.10848833190202	15.9283242115258	1.29875776067946	0.210186953528985	0.976860682498376	-4.92928091231079
7-8-1-0-1	1.01493721195141	15.8572393928509	1.19683969449921	0.246674883148633	0.976860682498376	-5.03765962325699
8-6-1-1-0	1.02029681385198	12.7159860575549	1.18038416638372	0.252993684066145	0.976860682498376	-5.05446762277254
3-6-0-1-0	0.844358305473549	16.3417108153905	1.16489303254318	0.259053112005254	0.976860682498376	-5.0701115852663
3-5-1-0-1	0.74283444415715	16.4374663125458	1.10558740980227	0.28325738840604	0.976860682498376	-5.12837693782931
7-5-1-0-1	1.5951170748644	16.4435242275803	1.10085132024638	0.285259802745524	0.976860682498376	-5.13291757714981
4-6-0-0-0	0.907778536341139	17.6930694209828	1.05835312045832	0.303692872505388	0.976860682498376	-5.17290739149657
4-4-0-0-1	-0.984898423845975	15.7366905922406	-1.04709604781209	0.308716315588194	0.976860682498376	-5.18327080672208
5-8-2-1-0	-0.840429305554174	14.5631249921201	-1.00474866676284	0.328145507585787	0.976860682498376	-5.22138576711113
6-5-0-0-0	-0.89423858000885	20.4314746634533	-0.998497213482584	0.331085099923759	0.976860682498376	-5.22689501526612
6-5-1-0-0	-0.770035044895937	16.4029402583911	-0.944361791484038	0.357311818783539	0.976860682498376	-5.27332397533644
7-7-0-1-0	-0.573318207037299	13.7472033216865	-0.916340456130228	0.371430586114023	0.976860682498376	-5.29644600857404
7-8-0-1-0	0.719357924166648	17.3222784281996	0.863513766741746	0.399054017118213	0.976860682498376	-5.33832142577303
5-3-1-0-0	0.447843176152224	16.5386782872663	0.747699226721235	0.464161188519109	0.976860682498376	-5.42211877057624
2-3-0-0-0	0.627648113969	24.0374737862947	0.733325699943445	0.472668923193359	0.976860682498376	-5.43173735196514
4-6-1-0-0	-0.426142776152036	14.7671122894026	-0.716524496588879	0.482730652642576	0.976860682498376	-5.44275878353154
3-4-0-0-0	0.643799907233849	19.8921220805443	0.641948706398141	0.528882603128265	0.976860682498376	-5.48876853713087
2-4-0-0-0	0.467392841010263	23.6424012686298	0.638768080448231	0.530903902319377	0.976860682498376	-5.49062434184467
3-6-0-0-0	0.408517986368963	23.8896826455574	0.626130821306756	0.538976716719625	0.976860682498376	-5.49791112522751
7-6-1-0-1	-0.392478696339224	13.8376230770355	-0.585188550088372	0.56558200999852	0.976860682498376	-5.52056334374659
2-6-0-0-0	0.343605404467052	24.5211753461788	0.555784299510572	0.585103504923292	0.976860682498376	-5.53592537029028
5-6-0-0-3	0.339255878920151	14.9556313985457	0.515188117404278	0.612601261264326	0.976860682498376	-5.55587946507943
3-3-0-0-0	-0.34686126171045	15.9545657195145	-0.510900093716383	0.615541613606161	0.976860682498376	-5.55790172077932
3-4-0-0-1	0.295854124333337	16.9583852433033	0.498273961058395	0.624238308790207	0.976860682498376	-5.56376114439372
7-5-0-1-0	-0.454926696429887	20.1176016431834	-0.487225871157823	0.631894965194168	0.976860682498376	-5.56877153422605
7-6-0-1-0	0.524970644448911	17.3277049492509	0.468554669993518	0.644932108699079	0.976860682498376	-5.5769908292499
4-7-1-0-0	-0.530020910637363	16.1455285853502	-0.461143810450189	0.650140035083284	0.976860682498376	-5.58016652571569
7-5-0-0-0	-0.310452365367424	21.383009401209	-0.437346985396542	0.666987623268171	0.976860682498376	-5.59003004164463
3-7-0-0-0	0.371080230657161	18.7206075764292	0.400428014739747	0.693486682238911	0.976860682498376	-5.60432104980031
4-5-1-2-0	-0.39034445371915	16.860389490598	-0.354073047335957	0.72733916448568	0.976860682498376	-5.6205133481108
3-5-0-0-1	0.257370402570713	16.7771983332897	0.350543930496313	0.729941310225074	0.976860682498376	-5.62166591061225
9-5-0-0-0	-0.265284163705511	21.4971748887034	-0.341607707130526	0.736545337125528	0.976860682498376	-5.62453348593799
5-5-0-0-0	0.253327562482649	22.4364743056985	0.327018795443006	0.747372058730387	0.976860682498376	-5.62905804296694
8-5-0-0-0	-0.223921744003751	20.4606315594317	-0.317050927517117	0.75480076468959	0.976860682498376	-5.63203736826083
2-9-0-0-0	-0.207189659990775	24.5160751871776	-0.310770784867599	0.759493847164171	0.976860682498376	-5.63386768070463
5-6-0-0-1	0.200127587373838	16.5892738787881	0.245112279695969	0.809102593710686	0.976860682498376	-5.65083165201727
2-5-0-0-0	0.128186650140489	25.7798188886274	0.231321336417693	0.819637035261478	0.976860682498376	-5.65388951559044
6-4-1-0-0	-0.110373610537624	19.0382888035901	-0.149062813784359	0.883137759746626	0.976860682498376	-5.66846844655793
2-7-0-0-0	0.073488986956775	25.6594482439758	0.135932244883987	0.893361980074941	0.976860682498376	-5.67021389352318
5-6-1-2-0	-0.0831350809721492	16.1716248284098	-0.126707980938472	0.900556142907862	0.976860682498376	-5.67134410668894
6-3-1-0-0	0.0718435394138001	17.8477073063051	0.117512723406296	0.907736508463936	0.976860682498376	-5.67239189991107
6-6-1-0-1	-0.085753702016451	15.5303800616534	-0.103769369969166	0.918483437139374	0.976860682498376	-5.67381108227079
7-9-1-0-1	0.062379517886487	14.8973322984123	0.0708103992341524	0.944318309411838	0.976860682498376	-5.67649694159926
3-5-0-0-0	0.0387186852880502	26.4587968010141	0.070757249620874	0.944360030028492	0.976860682498376	-5.67650045442134
4-5-0-0-0	-0.0280704145752625	27.1195234664911	-0.0521200029951856	0.958998938787629	0.976860682498376	-5.67756969568151
4-5-0-1-0	0.0301131334580011	15.7339720252378	0.0421681700194937	0.966822242375704	0.976860682498376	-5.67800784842637
4-4-1-0-1	0.0301131334580011	15.7339720252378	0.0421681700194937	0.966822242375704	0.976860682498376	-5.67800784842637
2-8-0-0-0	0.0162674054166609	25.5095409975544	0.0294048211771338	0.976860682498376	0.976860682498376	-5.67843443146304
