## Supplementary material for "Thermal pre-treatment of algal symbiont species differentially affects coral development": File S4

	logFC	AveExpr	t	P.Value	adj.P.Val	B
3-6-0-0-0	0.830627222484552	23.2305586575128	2.04678831411947	0.0574737872597327	0.863144359223259	-4.55135414614692
2-6-0-0-0	0.557530620424685	25.0217125922972	1.81862129359243	0.0877397009882856	0.863144359223259	-4.56210205384043
2-7-0-0-0	0.489263804333986	25.4376800454162	1.79620452975368	0.091369651644665	0.863144359223259	-4.56313829899627
2-8-0-0-0	0.550374781715219	24.9670789584427	1.72049185373115	0.104623558693728	0.863144359223259	-4.56660466607855
5-6-0-0-3	1.53425587663467	14.608917478572	1.46340964307438	0.162726207489506	0.915734369990496	-4.57788835036145
5-5-0-0-0	0.70080035237783	22.7999153141413	1.36402439367402	0.191444472754837	0.915734369990496	-4.58199690377625
5-6-0-3-0	-1.10271889869779	21.2295954084006	-0.953780545112718	0.354385249434563	0.915734369990496	-4.5968956838724
3-4-0-0-1	0.630891659877052	17.6150733095243	0.931685765968613	0.365347213366255	0.915734369990496	-4.59758620300761
4-5-0-0-0	0.218451953183951	26.4767849982543	0.834624012947238	0.416219486667591	0.915734369990496	-4.60046359956747
6-5-0-0-0	-0.537575248012481	21.5490423850115	-0.829345922191109	0.419112085529556	0.915734369990496	-4.60061256841652
7-7-0-1-0	-0.827217678302347	16.8275402746123	-0.80975606197359	0.429960976101878	0.915734369990496	-4.60115852460045
5-6-0-4-0	-1.54171446069323	16.8562046331041	-0.794764517887016	0.438382978957367	0.915734369990496	-4.60156887230937
4-5-0-2-0	-0.873061287772194	20.6801649608619	-0.78247016695565	0.445366782423673	0.915734369990496	-4.6019005206159
4-5-1-0-0	0.797734786203975	17.2371736725285	0.760812228073173	0.457837421853819	0.915734369990496	-4.60247397223791
4-4-1-0-1	0.975268734822619	14.1215480981374	0.738953306333436	0.470639234155706	0.915734369990496	-4.6030386385056
5-7-1-2-0	-1.09348997134629	16.8416947311991	-0.667282714249561	0.514102436957623	0.915734369990496	-4.60478845860931
9-5-0-0-0	0.332862855340297	20.6119739612373	0.666454986186709	0.514617476718933	0.915734369990496	-4.60480774229733
4-3-0-0-0	-0.774898693309579	17.6692591694186	-0.642570141081422	0.529605250266853	0.915734369990496	-4.60535493932067
6-3-1-0-0	0.316008322004619	19.7436263082579	0.572361806395759	0.575032979642875	0.915734369990496	-4.60685825928493
2-5-0-0-0	0.19267258805724	26.5930579402169	0.515755412229161	0.613079445931197	0.915734369990496	-4.60795345184344
7-6-1-0-1	-0.523255046213803	17.013836963097	-0.497787097242772	0.625407037635131	0.915734369990496	-4.60827883163729
3-3-0-0-0	0.440551762113909	17.2341747162256	0.491974998995702	0.62941951950735	0.915734369990496	-4.60838175986038
5-3-1-0-0	0.473055409229797	15.2349326802678	0.441528189344961	0.664740310044024	0.915734369990496	-4.60922706012833
3-5-0-0-0	0.111261440818451	26.3908340763556	0.406375400732765	0.689851163776095	0.915734369990496	-4.60976457906775
3-4-0-0-0	-0.463438121305036	18.6464898184091	-0.323812752053737	0.750274609521053	0.915734369990496	-4.61085774807835
8-5-0-0-0	0.134315787993219	21.1966913460548	0.308782277085858	0.761471982909517	0.915734369990496	-4.61103089487703
5-6-0-0-1	0.324892669372343	16.2566765414609	0.277840251026255	0.784693675540254	0.915734369990496	-4.61136199338106
2-4-0-0-0	-0.147421424965083	23.1284637848254	-0.250802647324679	0.805159469885316	0.915734369990496	-4.61162323456572
7-5-0-0-0	-0.0942941725052805	22.5147805525333	-0.238163470505921	0.814777998875434	0.915734369990496	-4.61173633193791
6-4-1-0-0	-0.117859650458959	20.7328860788378	-0.214997932577261	0.83248579090045	0.915734369990496	-4.61192863831057
5-8-2-1-0	-0.221454921477773	14.9179628446073	-0.169329247484944	0.867660290610735	0.923638373875943	-4.61225071869515
2-9-0-0-0	0.0335038995074184	24.267095253665	0.0844133378917629	0.933775137248561	0.962955610287578	-4.61264705913755
2-3-0-0-0	0.0109944094971194	24.0284293387318	0.0157913144388133	0.987596142833173	0.987596142833173	-4.61277376447642
