## Supplementary material for "Thermal pre-treatment of algal symbiont species differentially affects coral development": File S5

### Sheet: sppDtren - sppBmin
RowNames	logFC	AveExpr	t	P.Value	adj.P.Val	B
6-3-1-0-0	-8.326	19.7436	-12.313	1.41802e-09	4.67948e-08	11.6999
2-7-0-0-0	2.10742	25.4377	6.31711	1.02484e-05	0.000169098	3.67989
3-5-0-0-0	1.96551	26.3908	5.86156	2.41064e-05	0.00026517	2.86234
5-5-0-0-0	-3.40459	22.7999	-5.41062	5.77697e-05	0.0004766	2.02331
2-5-0-0-0	2.09435	26.5931	4.57749	0.000309909	0.0020454	0.405198
3-6-0-0-0	2.00314	23.2306	4.03025	0.000968709	0.0053279	-0.691998
3-3-0-0-0	-3.8245	17.2342	-3.48718	0.0030454	0.0141882	-1.78875
4-5-0-0-0	1.09938	26.4768	3.42954	0.00343957	0.0141882	-1.90467
2-6-0-0-0	1.23189	25.0217	3.28094	0.00470513	0.0172521	-2.20235
8-5-0-0-0	1.15926	21.1967	2.17601	0.0448858	0.133712	-4.29152
5-6-0-0-1	-3.07164	16.2567	-2.14477	0.0476719	0.133712	-4.34522
6-4-1-0-0	-1.43308	20.7329	-2.13449	0.0486225	0.133712	-4.36279
4-3-0-0-0	3.02993	17.6693	2.05146	0.056968	0.143887	-4.50309
5-3-1-0-0	-2.64391	15.2349	-2.01487	0.0610431	0.143887	-4.56389
5-6-0-4-0	-4.65739	16.8562	-1.96034	0.0676099	0.148742	-4.65334
2-9-0-0-0	0.869322	24.2671	1.78834	0.0926738	0.19114	-4.92546
2-8-0-0-0	0.566943	24.9671	1.44706	0.16719	0.324545	-5.4141
5-6-0-3-0	-1.94197	21.2296	-1.37145	0.189166	0.346804	-5.51194
7-5-0-0-0	-0.471995	22.5148	-0.973379	0.344854	0.598957	-5.95508
2-4-0-0-0	0.647222	23.1285	0.89904	0.381964	0.630241	-6.0233
4-5-0-2-0	-1.09132	20.6802	-0.798597	0.43622	0.685489	-6.10767
2-3-0-0-0	-0.607723	24.0284	-0.7127	0.486298	0.716768	-6.1725
3-4-0-0-1	-0.572943	17.6151	-0.690845	0.499565	0.716768	-6.1879
9-5-0-0-0	0.374786	20.612	0.612694	0.54869	0.754449	-6.23924
5-8-2-1-0	0.905107	14.918	0.565068	0.579866	0.765423	-6.26765
7-6-1-0-1	0.672081	17.0138	0.522043	0.608793	0.772699	-6.29142
5-7-1-2-0	-0.931662	16.8417	-0.464203	0.648757	0.792925	-6.3205
6-5-0-0-0	-0.273969	21.549	-0.345105	0.734511	0.861025	-6.36987
4-4-1-0-1	-0.50955	14.1215	-0.315235	0.756658	0.861025	-6.38001
4-5-1-0-0	0.295727	17.2372	0.230285	0.82079	0.889248	-6.40389
3-4-0-0-0	0.312355	18.6465	0.178199	0.860804	0.889248	-6.41487
7-7-0-1-0	0.220529	16.8275	0.17626	0.862301	0.889248	-6.41523
5-6-0-0-3	0.17466	14.6089	0.136024	0.893499	0.893499	-6.42173

### Sheet: sppSmic - sppBmin
RowNames	logFC	AveExpr	t	P.Value	adj.P.Val	B
6-3-1-0-0	-6.09172	19.7436	-9.00879	1.15118e-07	3.7989e-06	7.86883
2-8-0-0-0	1.92617	24.9671	4.91635	0.000155042	0.00228989	1.07275
8-5-0-0-0	2.54198	21.1967	4.77147	0.000208172	0.00228989	0.788742
2-9-0-0-0	2.2499	24.2671	4.62843	0.000279058	0.00230223	0.506263
3-3-0-0-0	-4.20727	17.2342	-3.83619	0.00145747	0.00846058	-1.08412
5-5-0-0-0	-2.39779	22.7999	-3.8106	0.00153829	0.00846058	-1.13586
2-7-0-0-0	1.23598	25.4377	3.70493	0.00192265	0.00906391	-1.34947
7-5-0-0-0	1.71345	22.5148	3.53358	0.00276113	0.0113897	-1.69531
2-5-0-0-0	1.39815	26.5931	3.05586	0.00754676	0.0276715	-2.64887
5-6-0-0-3	-3.58006	14.6089	-2.78813	0.0131608	0.0434307	-3.16976
7-7-0-1-0	-3.06949	16.8275	-2.45332	0.026001	0.0780029	-3.7981
5-3-1-0-0	-3.15097	15.2349	-2.4013	0.0288467	0.0793284	-3.89278
7-6-1-0-1	-3.01054	17.0138	-2.33846	0.032675	0.0829443	-4.00591
4-5-0-0-0	-0.688774	26.4768	-2.14865	0.047317	0.111533	-4.33857
2-6-0-0-0	0.720409	25.0217	1.9187	0.0730456	0.157319	-4.72064
4-4-1-0-1	-3.06352	14.1215	-1.89525	0.0762759	0.157319	-4.75815
5-6-0-4-0	-3.88883	16.8562	-1.63685	0.12118	0.235232	-5.15138
5-6-0-3-0	-2.25224	21.2296	-1.59057	0.131272	0.240665	-5.21762
4-5-1-0-0	-1.947	17.2372	-1.51614	0.148994	0.251702	-5.32124
9-5-0-0-0	0.91885	20.612	1.50212	0.152547	0.251702	-5.34035
2-4-0-0-0	0.881497	23.1285	1.22447	0.238503	0.365236	-5.69015
6-4-1-0-0	0.813042	20.7329	1.21098	0.24349	0.365236	-5.70568
5-8-2-1-0	-1.74029	14.918	-1.08648	0.293366	0.420916	-5.84216
3-5-0-0-0	0.333474	26.3908	0.994487	0.334791	0.447424	-5.93483
4-5-0-2-0	-1.34699	20.6802	-0.985694	0.338957	0.447424	-5.94331
5-7-1-2-0	-1.65671	16.8417	-0.825462	0.421249	0.533102	-6.086
3-4-0-0-1	0.662373	17.6151	0.798678	0.436174	0.533102	-6.10761
4-3-0-0-0	1.05001	17.6693	0.710923	0.487369	0.567736	-6.17377
2-3-0-0-0	0.589988	24.0284	0.691901	0.498919	0.567736	-6.18717
6-5-0-0-0	0.488917	21.549	0.615865	0.546647	0.601312	-6.23727
5-6-0-0-1	-0.742173	16.2567	-0.518221	0.611397	0.650842	-6.29344
3-4-0-0-0	0.0364191	18.6465	0.0207771	0.98368	0.98501	-6.43108
3-6-0-0-0	0.00948519	23.2306	0.0190839	0.98501	0.98501	-6.43111

### Sheet: sppSmic - sppDtren
RowNames	logFC	AveExpr	t	P.Value	adj.P.Val	B
4-5-0-0-0	-1.78815	26.4768	-5.57819	4.16209e-05	0.00137349	2.33842
3-5-0-0-0	-1.63204	26.3908	-4.86707	0.000171343	0.00282715	0.976406
7-5-0-0-0	2.18544	22.5148	4.50696	0.000358465	0.00394312	0.264922
3-6-0-0-0	-1.99365	23.2306	-4.01116	0.00100834	0.00831883	-0.730528
2-8-0-0-0	1.35922	24.9671	3.46928	0.00316273	0.020874	-1.82477
6-4-1-0-0	2.24613	20.7329	3.34547	0.00410696	0.0211221	-2.0733
6-3-1-0-0	2.23427	19.7436	3.30417	0.00448044	0.0211221	-2.15593
5-6-0-0-3	-3.75472	14.6089	-2.92416	0.00993125	0.0390131	-2.90676
7-6-1-0-1	-3.68262	17.0138	-2.8605	0.0113332	0.0390131	-3.0303
2-9-0-0-0	1.38058	24.2671	2.84009	0.0118221	0.0390131	-3.06975
7-7-0-1-0	-3.29002	16.8275	-2.62959	0.0182129	0.0495543	-3.47108
2-7-0-0-0	-0.871437	25.4377	-2.61218	0.0188695	0.0495543	-3.50377
8-5-0-0-0	1.38272	21.1967	2.59546	0.0195214	0.0495543	-3.53509
4-5-1-0-0	-2.24272	17.2372	-1.74642	0.0999067	0.235494	-4.98933
5-8-2-1-0	-2.6454	14.918	-1.65155	0.118116	0.245061	-5.13006
5-6-0-0-1	2.32947	16.2567	1.62655	0.123367	0.245061	-5.16624
5-5-0-0-0	1.0068	22.7999	1.60002	0.129155	0.245061	-5.2042
4-4-1-0-1	-2.55397	14.1215	-1.58002	0.13367	0.245061	-5.23252
2-5-0-0-0	-0.696195	26.5931	-1.52163	0.147621	0.256395	-5.31372
3-4-0-0-1	1.23532	17.6151	1.48952	0.1558	0.257069	-5.35741
2-3-0-0-0	1.19771	24.0284	1.4046	0.179258	0.281692	-5.46955
2-6-0-0-0	-0.511477	25.0217	-1.36224	0.191995	0.285234	-5.52358
4-3-0-0-0	-1.97992	17.6693	-1.34053	0.1988	0.285234	-5.55077
6-5-0-0-0	0.762885	21.549	0.96097	0.350868	0.482443	-5.9668
9-5-0-0-0	0.544064	20.612	0.889426	0.386953	0.510779	-6.03177
5-3-1-0-0	-0.507061	15.2349	-0.386421	0.704276	0.825563	-6.35436
5-7-1-2-0	-0.725053	16.8417	-0.361259	0.722632	0.825563	-6.36401
3-3-0-0-0	-0.382768	17.2342	-0.349008	0.731634	0.825563	-6.36848
2-4-0-0-0	0.234275	23.1285	0.325426	0.749076	0.825563	-6.37665
5-6-0-4-0	0.768557	16.8562	0.323493	0.750512	0.825563	-6.3773
5-6-0-3-0	-0.31027	21.2296	-0.219118	0.829329	0.876882	-6.40648
4-5-0-2-0	-0.255676	20.6802	-0.187097	0.853937	0.876882	-6.4132
3-4-0-0-0	-0.275936	18.6465	-0.157422	0.876882	0.876882	-6.41848
