## Supplementary material for "Thermal pre-treatment of algal symbiont species differentially affects coral development": File S2

### Sheet: sppDtren - sppBmin
RowNames	logFC	AveExpr	t	P.Value	adj.P.Val	B
6-3-1-0-0	-9.1925	17.8477	-10.632	2.96049e-09	1.68748e-07	9.87394
2-5-0-0-0	2.82857	25.7798	3.60932	0.00196723	0.0560177	-1.21589
5-5-0-0-0	-3.75573	22.4365	-3.42823	0.0029483	0.0560177	-1.57618
2-7-0-0-0	2.42056	25.6594	3.16593	0.00527625	0.0701926	-2.093
6-6-1-0-1	-3.52224	15.5304	-3.01384	0.00736978	0.0701926	-2.38855
3-5-0-0-0	2.3314	26.4588	3.01267	0.0073887	0.0701926	-2.39081
5-6-0-4-0	-4.82836	16.2099	-2.75122	0.0130181	0.106004	-2.88874
4-3-0-0-0	3.10289	16.4865	2.57911	0.0187667	0.133712	-3.20756
7-8-1-0-1	-2.83246	15.8572	-2.36181	0.0294811	0.182667	-3.59725
7-9-0-1-0	-2.80148	15.9283	-2.32097	0.0320468	0.182667	-3.66866
7-8-0-1-0	-2.33709	17.3223	-1.98374	0.062524	0.263479	-4.23181
3-6-0-0-0	1.82611	23.8897	1.97909	0.0630846	0.263479	-4.2392
4-5-0-0-0	1.50228	27.1195	1.97238	0.0639023	0.263479	-4.24987
3-5-1-0-1	1.86789	16.4375	1.96579	0.0647141	0.263479	-4.26031
5-8-2-1-0	2.23871	14.5631	1.89251	0.0743836	0.27939	-4.37499
3-6-0-1-0	1.86789	16.3417	1.8222	0.0848427	0.27939	-4.48236
5-6-0-3-0	-1.76527	20.704	-1.79255	0.0896259	0.27939	-4.52682
4-7-1-0-0	2.71923	16.1455	1.67291	0.111387	0.27939	-4.70108
7-6-1-0-1	1.53681	13.8376	1.62027	0.122314	0.27939	-4.77505
8-5-0-0-0	1.61799	20.4606	1.61992	0.122388	0.27939	-4.77554
8-6-0-1-0	1.6499	17.9335	1.61938	0.122505	0.27939	-4.77629
3-3-0-0-0	-1.54793	15.9546	-1.61219	0.124068	0.27939	-4.78625
8-5-1-0-1	1.6499	17.9432	1.60673	0.125266	0.27939	-4.7938
7-6-0-1-0	-2.52885	17.3277	-1.596	0.127647	0.27939	-4.80856
7-9-1-0-1	-1.97367	14.8973	-1.58422	0.130307	0.27939	-4.8247
6-4-1-0-0	-1.6509	19.0383	-1.57656	0.132061	0.27939	-4.83514
7-5-1-0-1	-3.22814	16.4435	-1.57534	0.132343	0.27939	-4.83681
4-5-0-2-0	-1.69005	19.2649	-1.48148	0.155526	0.316607	-4.96158
2-6-0-0-0	1.23386	24.5212	1.41123	0.174987	0.34394	-5.05111
2-4-0-0-0	1.4349	23.6424	1.38665	0.182243	0.346262	-5.08161
5-3-1-0-0	-1.12744	16.5387	-1.331	0.199567	0.346322	-5.14911
5-6-0-0-1	-1.53394	16.5893	-1.32847	0.200386	0.346322	-5.15213
7-7-0-1-0	1.17514	13.7472	1.32811	0.200502	0.346322	-5.15255
3-4-0-0-0	1.78625	19.8921	1.25944	0.223731	0.375078	-5.23258
9-5-0-0-0	1.34567	21.4972	1.22529	0.236033	0.384396	-5.27106
4-6-1-0-0	1.00936	14.7671	1.20007	0.245449	0.388628	-5.29892
2-9-0-0-0	1.08019	24.5161	1.14567	0.266723	0.410898	-5.35733
5-6-0-0-3	0.900573	14.9556	0.967036	0.346159	0.519238	-5.53247
3-7-0-0-0	1.23551	18.7206	0.942731	0.358124	0.523411	-5.55426
3-4-0-0-1	-0.767517	16.9584	-0.914037	0.372608	0.529805	-5.57935
6-5-1-0-0	-1.03505	16.4029	-0.897584	0.381088	0.529805	-5.59341
2-8-0-0-0	0.685586	25.5095	0.876288	0.392254	0.532345	-5.61127
6-5-0-0-0	-0.884923	20.4315	-0.698689	0.493548	0.654239	-5.74471
5-7-1-2-0	0.771076	15.5372	0.603544	0.55357	0.717125	-5.8045
4-4-0-0-1	0.770185	15.7367	0.578996	0.569665	0.721576	-5.81857
7-5-0-1-0	-0.683968	20.1176	-0.517976	0.610693	0.756729	-5.85109
2-3-0-0-0	0.550525	24.0375	0.454824	0.654596	0.793872	-5.88106
4-5-1-0-0	-0.462552	17.7043	-0.396551	0.696294	0.826849	-5.90534
5-6-0-0-0	-0.219501	15.0843	-0.275202	0.78625	0.889223	-5.94538
4-5-0-1-0	0.262602	15.734	0.260023	0.797755	0.889223	-5.94938
4-4-1-0-1	0.262602	15.734	0.260023	0.797755	0.889223	-5.94938
4-5-1-2-0	-0.34696	16.8604	-0.222541	0.826363	0.889223	-5.95829
5-6-1-2-0	-0.205938	16.1716	-0.221943	0.826821	0.889223	-5.95842
4-6-0-0-0	0.1928	17.6931	0.158943	0.875458	0.924095	-5.97026
3-5-0-0-1	0.138793	16.7772	0.13367	0.895125	0.927675	-5.97391
8-6-1-1-0	-0.100911	12.716	-0.0825504	0.935107	0.951805	-5.97938
7-5-0-0-0	0.0344496	21.383	0.0343163	0.972997	0.972997	-5.98216

### Sheet: sppSmic - sppBmin
RowNames	logFC	AveExpr	t	P.Value	adj.P.Val	B
6-3-1-0-0	-6.44077	17.8477	-7.44938	6.08728e-07	3.46975e-05	5.79113
3-5-1-0-1	5.19132	16.4375	5.46341	3.27427e-05	0.000933166	2.41241
3-6-0-1-0	4.89212	16.3417	4.77245	0.000146661	0.00276323	1.09436
7-5-0-1-0	-6.13482	20.1176	-4.64596	0.000193911	0.00276323	0.847035
7-8-1-0-1	-5.11917	15.8572	-4.26856	0.000448992	0.00446167	0.101033
7-9-0-1-0	-5.12799	15.9283	-4.24844	0.000469649	0.00446167	0.060986
7-6-0-1-0	-5.67554	17.3277	-3.58193	0.00209156	0.0170313	-1.2705
2-9-0-0-0	3.30571	24.5161	3.50608	0.00247808	0.0176563	-1.42154
7-5-1-0-1	-7.06756	16.4435	-3.44898	0.00281499	0.0178282	-1.53501
2-8-0-0-0	2.59615	25.5095	3.31829	0.00376554	0.0214636	-1.79371
7-8-0-1-0	-3.48542	17.3223	-2.95845	0.00831709	0.0402	-2.49522
8-5-0-0-0	2.94695	20.4606	2.95046	0.00846316	0.0402	-2.51056
6-6-1-0-1	-3.32472	15.5304	-2.84483	0.0106428	0.0436702	-2.71214
6-5-1-0-0	3.27637	16.4029	2.84123	0.010726	0.0436702	-2.71898
2-7-0-0-0	2.1467	25.6594	2.80773	0.0115296	0.0438124	-2.78238
3-3-0-0-0	-2.39337	15.9546	-2.49273	0.0224909	0.080124	-3.36435
2-5-0-0-0	1.90413	25.7798	2.42971	0.0256351	0.0859531	-3.4772
5-5-0-0-0	-2.58122	22.4365	-2.35613	0.029826	0.094449	-3.60722
7-9-1-0-1	-2.75012	14.8973	-2.20745	0.0403039	0.120912	-3.86371
2-4-0-0-0	2.12364	23.6424	2.05223	0.0547635	0.156076	-4.12156
7-5-0-0-0	1.98209	21.383	1.97442	0.063653	0.172772	-4.24663
3-4-0-0-0	2.35727	19.8921	1.66205	0.113572	0.289094	-4.71649
5-7-1-2-0	2.1042	15.5372	1.64702	0.116652	0.289094	-4.73768
2-6-0-0-0	1.39288	24.5212	1.5931	0.128297	0.30089	-4.81254
4-6-1-0-0	-1.32635	14.7671	-1.57696	0.13197	0.30089	-4.8346
5-6-0-0-1	1.75012	16.5893	1.51569	0.146715	0.321643	-4.91677
2-3-0-0-0	1.77193	24.0375	1.4639	0.160221	0.324676	-4.9843
8-5-1-0-1	1.49116	17.9432	1.45214	0.163427	0.324676	-4.99938
5-6-0-0-3	-1.33557	14.9556	-1.43413	0.168436	0.324676	-5.02229
8-6-0-1-0	1.45237	17.9335	1.4255	0.170882	0.324676	-5.0332
5-6-0-3-0	1.36761	20.704	1.38875	0.181615	0.333938	-5.07903
9-5-0-0-0	1.49043	21.4972	1.3571	0.191285	0.340727	-5.11772
5-3-1-0-0	-1.12806	16.5387	-1.33174	0.19933	0.344298	-5.14823
4-7-1-0-0	2.13431	16.1455	1.31306	0.205422	0.344384	-5.17038
5-8-2-1-0	1.51429	14.5631	1.28012	0.216526	0.352628	-5.20885
3-5-0-0-0	0.884274	26.4588	1.14267	0.267933	0.424228	-5.36048
4-6-0-0-0	1.3534	17.6931	1.11574	0.279001	0.429812	-5.38847
8-6-1-1-0	-1.24779	12.716	-1.02076	0.3207	0.48105	-5.48254
6-4-1-0-0	1.04631	19.0383	0.999195	0.330756	0.481508	-5.50287
4-5-1-0-0	-1.14795	17.7043	-0.984152	0.3379	0.481508	-5.51682
4-5-0-1-0	-0.884279	15.734	-0.875595	0.392621	0.532843	-5.61185
4-4-1-0-1	-0.884279	15.734	-0.875595	0.392621	0.532843	-5.61185
3-7-0-0-0	1.11415	18.7206	0.85013	0.406261	0.535763	-5.63268
5-6-0-0-0	-0.667357	15.0843	-0.836708	0.413571	0.535763	-5.64343
4-5-0-2-0	0.933202	19.2649	0.818038	0.423881	0.536915	-5.65812
5-6-0-4-0	1.40399	16.2099	0.799999	0.433995	0.537776	-5.67202
4-4-0-0-1	-0.876696	15.7367	-0.659066	0.518078	0.628307	-5.77062
3-5-0-0-1	-0.651133	16.7772	-0.627103	0.538354	0.639295	-5.79047
6-5-0-0-0	0.669949	20.4315	0.528956	0.603206	0.701689	-5.8455
3-6-0-0-0	0.380315	23.8897	0.412175	0.685009	0.78091	-5.89915
7-7-0-1-0	0.309579	13.7472	0.349878	0.730432	0.816366	-5.92242
7-6-1-0-1	0.309579	13.8376	0.326389	0.747841	0.819748	-5.93023
3-4-0-0-1	-0.207637	16.9584	-0.247275	0.807454	0.858033	-5.95256
4-5-1-2-0	-0.374445	16.8604	-0.24017	0.812874	0.858033	-5.95427
5-6-1-2-0	-0.142539	16.1716	-0.153617	0.879597	0.911582	-5.97108
4-5-0-0-0	-0.0662321	27.1195	-0.0869579	0.931651	0.948288	-5.97901
4-3-0-0-0	-0.0169328	16.4865	-0.0140745	0.988923	0.988923	-5.98265

### Sheet: sppCgor - sppBmin
RowNames	logFC	AveExpr	t	P.Value	adj.P.Val	B
6-3-1-0-0	-8.80108	17.8477	-10.1793	5.87592e-09	3.34928e-07	9.38292
5-8-2-1-0	6.16862	14.5631	5.2147	5.58559e-05	0.00159189	1.94508
8-6-1-1-0	6.10962	12.716	4.998	8.94326e-05	0.00169922	1.53115
5-5-0-0-0	-4.801	22.4365	-4.38235	0.000348283	0.00418384	0.327032
6-4-1-0-0	-4.56441	19.0383	-4.35887	0.000367003	0.00418384	0.280466
6-6-1-0-1	-4.44181	15.5304	-3.80068	0.00128114	0.0121708	-0.833537
7-5-0-1-0	-4.55415	20.1176	-3.4489	0.00281547	0.0229259	-1.53516
3-7-0-0-0	4.23251	18.7206	3.22953	0.00458454	0.0326649	-1.96842
9-5-0-0-0	3.23705	21.4972	2.94748	0.00851825	0.0539489	-2.51628
2-7-0-0-0	2.15423	25.6594	2.81758	0.0112875	0.0643386	-2.76376
2-8-0-0-0	2.13841	25.5095	2.73323	0.0135293	0.0701063	-2.92243
4-7-1-0-0	4.34365	16.1455	2.67229	0.0154077	0.0731866	-3.03596
6-5-0-0-0	-3.19377	20.4315	-2.52164	0.0211731	0.0913388	-3.31214
7-5-1-0-1	-5.11052	16.4435	-2.49394	0.0224341	0.0913388	-3.36216
7-8-1-0-1	-2.84364	15.8572	-2.37113	0.0289228	0.102886	-3.58087
2-6-0-0-0	2.06468	24.5212	2.36147	0.0295013	0.102886	-3.59784
7-6-0-1-0	-3.68273	17.3277	-2.32424	0.031834	0.102886	-3.66297
2-9-0-0-0	2.18196	24.5161	2.31422	0.0324903	0.102886	-3.6804
3-3-0-0-0	-2.18094	15.9546	-2.27148	0.0354324	0.106297	-3.75432
7-9-0-1-0	-2.61674	15.9283	-2.16791	0.0436119	0.124294	-3.9304
7-9-1-0-1	-2.53554	14.8973	-2.03521	0.0566063	0.153646	-4.14917
7-8-0-1-0	-2.33889	17.3223	-1.98527	0.0623404	0.161518	-4.22937
3-4-0-0-1	-1.62311	16.9584	-1.93297	0.068898	0.170747	-4.31203
3-5-0-0-1	-1.96673	16.7772	-1.89415	0.0741544	0.173896	-4.37246
3-5-1-0-1	1.78562	16.4375	1.87921	0.0762701	0.173896	-4.39551
3-6-0-1-0	1.7018	16.3417	1.66017	0.113952	0.249818	-4.71914
5-6-0-4-0	-2.84475	16.2099	-1.62095	0.122165	0.257904	-4.7741
3-5-0-0-0	1.21734	26.4588	1.57306	0.132868	0.270482	-4.8399
5-3-1-0-0	-1.29278	16.5387	-1.5262	0.144092	0.283216	-4.90285
3-6-0-0-0	1.26701	23.8897	1.37315	0.18633	0.351969	-5.09819
5-6-0-0-3	-1.25895	14.9556	-1.35187	0.192925	0.351969	-5.12406
5-6-0-3-0	-1.31678	20.704	-1.33713	0.197596	0.351969	-5.14178
8-6-0-1-0	1.29649	17.9335	1.2725	0.219158	0.362572	-5.21763
2-5-0-0-0	0.997068	25.7798	1.27228	0.219235	0.362572	-5.21788
8-5-1-0-1	1.29649	17.9432	1.26256	0.222632	0.362572	-5.22902
7-5-0-0-0	-1.23235	21.383	-1.22758	0.235193	0.372389	-5.26851
4-5-1-2-0	1.6504	16.8604	1.05857	0.303597	0.467703	-5.44597
4-6-0-0-0	-1.23491	17.6931	-1.01805	0.321952	0.482928	-5.48511
5-6-0-0-1	-1.13033	16.5893	-0.978923	0.340409	0.49752	-5.52163
4-5-0-2-0	-1.08979	19.2649	-0.955301	0.351901	0.501459	-5.54305
7-7-0-1-0	0.821719	13.7472	0.928687	0.365164	0.507667	-5.56663
7-6-1-0-1	0.821719	13.8376	0.866339	0.397543	0.539523	-5.61948
5-7-1-2-0	1.02253	15.5372	0.800365	0.433788	0.575021	-5.67174
5-6-0-0-0	-0.572917	15.0843	-0.718303	0.48166	0.623968	-5.73136
4-3-0-0-0	0.776532	16.4865	0.645451	0.526662	0.661284	-5.77919
4-5-0-0-0	0.483217	27.1195	0.634429	0.533668	0.661284	-5.786
3-4-0-0-0	-0.800118	19.8921	-0.564142	0.579521	0.702823	-5.82681
2-4-0-0-0	0.512858	23.6424	0.495614	0.626078	0.743468	-5.86214
4-5-0-1-0	0.353446	15.734	0.349975	0.730361	0.832612	-5.92239
4-4-1-0-1	0.353446	15.734	0.349975	0.730361	0.832612	-5.92239
4-5-1-0-0	-0.30599	17.7043	-0.262329	0.796004	0.889652	-5.94878
5-6-1-2-0	-0.173251	16.1716	-0.186715	0.853943	0.936052	-5.96552
2-3-0-0-0	0.173814	24.0375	0.143599	0.88739	0.951689	-5.97255
4-4-0-0-1	0.166769	15.7367	0.125371	0.9016	0.951689	-5.97498
8-5-0-0-0	0.0958213	20.4606	0.0959356	0.924617	0.958239	-5.97819
6-5-1-0-0	0.0683658	16.4029	0.0592859	0.953368	0.969234	-5.98101
4-6-1-0-0	-0.0328873	14.7671	-0.0391012	0.969234	0.969234	-5.98199

### Sheet: sppSmic - sppDtren
RowNames	logFC	AveExpr	t	P.Value	adj.P.Val	B
7-5-0-1-0	-5.45085	20.1176	-4.12798	0.000614956	0.0350525	-0.179134
6-5-1-0-0	4.31142	16.4029	3.73881	0.00147182	0.0359869	-0.957264
5-6-0-4-0	6.23234	16.2099	3.55122	0.00224031	0.0359869	-1.3317
3-5-1-0-1	3.32343	16.4375	3.49762	0.00252539	0.0359869	-1.43838
6-3-1-0-0	2.75173	17.8477	3.18264	0.00508527	0.0484534	-2.06033
5-6-0-3-0	3.13288	20.704	3.1813	0.00510036	0.0484534	-2.06295
3-6-0-1-0	3.02423	16.3417	2.95025	0.00846709	0.0689463	-2.51097
5-6-0-0-1	3.28406	16.5893	2.84416	0.0106583	0.0759402	-2.71342
4-6-1-0-0	-2.33571	14.7671	-2.77702	0.0123168	0.0780066	-2.84026
4-3-0-0-0	-3.11983	16.4865	-2.59319	0.0182181	0.0979355	-3.1818
6-4-1-0-0	2.69722	19.0383	2.57576	0.0188998	0.0979355	-3.2137
2-8-0-0-0	1.91056	25.5095	2.442	0.0249912	0.118708	-3.45529
5-6-0-0-3	-2.23614	14.9556	-2.40117	0.0271908	0.119221	-3.52786
2-9-0-0-0	2.22552	24.5161	2.36042	0.0295654	0.120374	-3.5997
4-5-0-2-0	2.62325	19.2649	2.29952	0.0334756	0.127207	-3.7059
4-5-0-0-0	-1.56851	27.1195	-2.05934	0.0540105	0.192412	-4.11
7-6-0-1-0	-3.14669	17.3277	-1.98593	0.0622613	0.201059	-4.22832
7-5-0-0-0	1.94764	21.383	1.9401	0.0679685	0.201059	-4.30083
7-9-0-1-0	-2.32652	15.9283	-1.92747	0.069621	0.201059	-4.32062
7-8-1-0-1	-2.28672	15.8572	-1.90675	0.07241	0.201059	-4.35292
7-5-1-0-1	-3.83942	16.4435	-1.87364	0.0770724	0.201059	-4.40407
3-5-0-0-0	-1.44712	26.4588	-1.87	0.0776019	0.201059	-4.40967
3-6-0-0-0	-1.4458	23.8897	-1.56692	0.134297	0.332823	-4.84823
8-5-0-0-0	1.32896	20.4606	1.33054	0.199715	0.474323	-5.14965
7-6-1-0-1	-1.22724	13.8376	-1.29388	0.211833	0.482979	-5.19288
4-4-0-0-1	-1.64688	15.7367	-1.23806	0.231373	0.496468	-5.25678
6-5-0-0-0	1.55487	20.4315	1.22765	0.235169	0.496468	-5.26844
2-5-0-0-0	-0.92444	25.7798	-1.17961	0.253296	0.514521	-5.32116
4-5-0-1-0	-1.14688	15.734	-1.13562	0.270801	0.514521	-5.36786
4-4-1-0-1	-1.14688	15.734	-1.13562	0.270801	0.514521	-5.36786
5-5-0-0-0	1.17452	22.4365	1.0721	0.297639	0.547271	-5.4326
5-7-1-2-0	1.33313	15.5372	1.04348	0.310343	0.552799	-5.46071
2-3-0-0-0	1.22141	24.0375	1.00908	0.32612	0.555179	-5.4936
7-7-0-1-0	-0.865556	13.7472	-0.978231	0.340741	0.555179	-5.52226
7-8-0-1-0	-1.14834	17.3223	-0.974716	0.342436	0.555179	-5.52548
4-6-0-0-0	1.1606	17.6931	0.956794	0.351166	0.555179	-5.54171
8-6-1-1-0	-1.14688	12.716	-0.93821	0.360379	0.555179	-5.55826
3-3-0-0-0	-0.845441	15.9546	-0.880538	0.390008	0.585013	-5.60774
3-5-0-0-1	-0.789926	16.7772	-0.760773	0.456504	0.667198	-5.70126
3-4-0-0-1	0.55988	16.9584	0.666762	0.513261	0.714581	-5.7657
2-4-0-0-0	0.688741	23.6424	0.665583	0.513997	0.714581	-5.76646
7-9-1-0-1	-0.776448	14.8973	-0.623236	0.540835	0.726186	-5.79281
5-8-2-1-0	-0.724423	14.5631	-0.612398	0.547825	0.726186	-5.79929
4-5-1-0-0	-0.685399	17.7043	-0.587601	0.563995	0.730631	-5.8137
5-6-0-0-0	-0.447856	15.0843	-0.561506	0.581278	0.736286	-5.82825
3-4-0-0-0	0.571015	19.8921	0.402608	0.69191	0.857367	-5.90296
4-7-1-0-0	-0.58492	16.1455	-0.359853	0.723085	0.860104	-5.91895
2-7-0-0-0	-0.27387	25.6594	-0.358203	0.724298	0.860104	-5.91953
8-6-0-1-0	-0.197537	17.9335	-0.193882	0.848408	0.963347	-5.96418
2-6-0-0-0	0.159018	24.5212	0.181876	0.857683	0.963347	-5.9664
6-6-1-0-1	0.197519	15.5304	0.169009	0.867647	0.963347	-5.96863
8-5-1-0-1	-0.15874	17.9432	-0.154586	0.878843	0.963347	-5.97094
9-5-0-0-0	0.144759	21.4972	0.13181	0.896576	0.964242	-5.97416
3-7-0-0-0	-0.121359	18.7206	-0.0926009	0.927229	0.978742	-5.97851
5-6-1-2-0	0.0633993	16.1716	0.0683265	0.946268	0.980678	-5.98044
4-5-1-2-0	-0.0274856	16.8604	-0.0176293	0.986126	0.999421	-5.98259
5-3-1-0-0	-0.000622678	16.5387	-0.000735105	0.999421	0.999421	-5.98274

### Sheet: sppCgor - sppDtren
RowNames	logFC	AveExpr	t	P.Value	adj.P.Val	B
8-6-1-1-0	6.21053	12.716	5.08055	7.47107e-05	0.00425851	1.68953
5-8-2-1-0	3.92991	14.5631	3.32219	0.00373306	0.106392	-1.78601
7-5-0-1-0	-3.87018	20.1176	-2.93093	0.00883073	0.167784	-2.54801
6-4-1-0-0	-2.91351	19.0383	-2.78231	0.0121778	0.173534	-2.83032
2-5-0-0-0	-1.8315	25.7798	-2.33704	0.0310136	0.279714	-3.64064
5-6-0-0-3	-2.15953	14.9556	-2.3189	0.0321819	0.279714	-3.67226
3-7-0-0-0	2.997	18.7206	2.2868	0.0343508	0.279714	-3.72791
3-5-0-0-1	-2.10553	16.7772	-2.02782	0.0574239	0.402442	-4.16112
4-3-0-0-0	-2.32636	16.4865	-1.93366	0.0688065	0.402442	-4.31093
2-8-0-0-0	1.45282	25.5095	1.85694	0.0795233	0.402442	-4.42964
3-4-0-0-0	-2.58637	19.8921	-1.82358	0.0846254	0.402442	-4.48028
6-5-0-0-0	-2.30885	20.4315	-1.82295	0.0847247	0.402442	-4.48123
9-5-0-0-0	1.89138	21.4972	1.72219	0.101928	0.446914	-4.63033
8-5-0-0-0	-1.52217	20.4606	-1.52398	0.144642	0.588901	-4.9058
3-5-0-0-0	-1.11406	26.4588	-1.43961	0.1669	0.634219	-5.01535
4-5-0-0-0	-1.01906	27.1195	-1.33795	0.197335	0.692917	-5.1408
4-5-1-2-0	1.99736	16.8604	1.28111	0.216184	0.692917	-5.2077
7-5-0-0-0	-1.2668	21.383	-1.2619	0.222865	0.692917	-5.22978
4-6-1-0-0	-1.04224	14.7671	-1.23917	0.230972	0.692917	-5.25553
4-6-0-0-0	-1.4277	17.6931	-1.17699	0.254311	0.699239	-5.32398
2-9-0-0-0	1.10176	24.5161	1.16855	0.257614	0.699239	-5.33305
5-6-0-4-0	1.9836	16.2099	1.13026	0.272991	0.707295	-5.37344
3-4-0-0-1	-0.855595	16.9584	-1.01893	0.321546	0.748163	-5.48428
4-7-1-0-0	1.62442	16.1455	0.999374	0.330672	0.748163	-5.5027
6-5-1-0-0	1.10342	16.4029	0.95687	0.351129	0.748163	-5.54164
5-5-0-0-0	-1.04526	22.4365	-0.954116	0.352484	0.748163	-5.54411
2-6-0-0-0	0.830818	24.5212	0.950249	0.354393	0.748163	-5.54757
7-5-1-0-1	-1.88238	16.4435	-0.918602	0.370277	0.753779	-5.5754
2-4-0-0-0	-0.922039	23.6424	-0.891037	0.384498	0.755738	-5.59895
6-6-1-0-1	-0.91957	15.5304	-0.786839	0.441468	0.838788	-5.68198
7-6-1-0-1	-0.715095	13.8376	-0.753926	0.460504	0.846734	-5.70622
7-6-0-1-0	-1.15388	17.3277	-0.728233	0.475706	0.847351	-5.72447
3-3-0-0-0	-0.633018	15.9546	-0.659298	0.517932	0.894611	-5.77047
3-6-0-0-0	-0.559101	23.8897	-0.605939	0.552013	0.925433	-5.80309
4-5-0-2-0	0.600258	19.2649	0.526182	0.605093	0.930558	-5.84692
5-6-0-3-0	0.448486	20.704	0.455417	0.654177	0.930558	-5.8808
4-4-0-0-1	-0.603416	15.7367	-0.453625	0.655443	0.930558	-5.88159
6-3-1-0-0	0.391419	17.8477	0.452714	0.656087	0.930558	-5.882
7-9-1-0-1	-0.561866	14.8973	-0.450996	0.657301	0.930558	-5.88275
5-6-0-0-0	-0.353416	15.0843	-0.443101	0.662897	0.930558	-5.8862
7-7-0-1-0	-0.353416	13.7472	-0.399423	0.694214	0.930558	-5.90422
5-6-0-0-1	0.403607	16.5893	0.349544	0.730679	0.930558	-5.92254
2-7-0-0-0	-0.26634	25.6594	-0.348355	0.731557	0.930558	-5.92295
8-6-0-1-0	-0.353416	17.9335	-0.346878	0.732648	0.930558	-5.92345
8-5-1-0-1	-0.353416	17.9432	-0.344168	0.734651	0.930558	-5.92437
2-3-0-0-0	-0.376711	24.0375	-0.311225	0.759154	0.940691	-5.93498
5-7-1-2-0	0.251455	15.5372	0.196821	0.846141	0.983723	-5.96361
5-3-1-0-0	-0.165345	16.5387	-0.195198	0.847393	0.983723	-5.96392
3-6-0-1-0	-0.166089	16.3417	-0.162026	0.873064	0.983723	-5.96977
7-9-0-1-0	0.184738	15.9283	0.153052	0.880036	0.983723	-5.97117
4-5-1-0-0	0.156562	17.7043	0.134222	0.894695	0.983723	-5.97384
4-5-0-1-0	0.0908445	15.734	0.0899523	0.929304	0.983723	-5.97874
4-4-1-0-1	0.0908445	15.734	0.0899523	0.929304	0.983723	-5.97874
3-5-1-0-1	-0.0822675	16.4375	-0.0865793	0.931948	0.983723	-5.97904
5-6-1-2-0	0.0326879	16.1716	0.0352283	0.97228	0.998796	-5.98213
7-8-1-0-1	-0.0111829	15.8572	-0.0093247	0.992661	0.998796	-5.9827
7-8-0-1-0	-0.00180271	17.3223	-0.00153015	0.998796	0.998796	-5.98274

### Sheet: sppCgor - sppSmic
RowNames	logFC	AveExpr	t	P.Value	adj.P.Val	B
8-6-1-1-0	7.35741	12.716	6.01876	1.01996e-05	0.000581378	3.42276
6-4-1-0-0	-5.61072	19.0383	-5.35806	4.10205e-05	0.00116908	2.21552
5-8-2-1-0	4.65434	14.5631	3.93459	0.000948723	0.0180257	-0.565655
3-5-1-0-1	-3.4057	16.4375	-3.5842	0.00208099	0.0296541	-1.26598
7-5-0-0-0	-3.21444	21.383	-3.202	0.00487236	0.0553707	-2.02242
3-6-0-1-0	-3.19032	16.3417	-3.11228	0.00593841	0.0553707	-2.19768
6-5-0-0-0	-3.86372	20.4315	-3.05059	0.00679991	0.0553707	-2.31747
8-5-0-0-0	-2.85113	20.4606	-2.85453	0.0104221	0.0712174	-2.69374
6-5-1-0-0	-3.208	16.4029	-2.78194	0.0121874	0.0712174	-2.83101
6-3-1-0-0	-2.36031	17.8477	-2.72992	0.0136253	0.0712174	-2.92861
5-6-0-3-0	-2.68439	20.704	-2.72588	0.0137437	0.0712174	-2.93618
5-6-0-0-1	-2.88045	16.5893	-2.49461	0.0224025	0.106412	-3.36095
5-6-0-4-0	-4.24874	16.2099	-2.42095	0.0261034	0.114453	-3.49277
3-7-0-0-0	3.11836	18.7206	2.3794	0.0284362	0.115776	-3.56631
3-4-0-0-0	-3.15738	19.8921	-2.22619	0.0388183	0.14751	-3.83187
4-6-0-0-0	-2.58831	17.6931	-2.13379	0.0466647	0.166243	-3.98742
7-9-0-1-0	2.51126	15.9283	2.08053	0.05182	0.173749	-4.07538
5-5-0-0-0	-2.21978	22.4365	-2.02622	0.0576029	0.182409	-4.16371
7-8-1-0-1	2.27554	15.8572	1.89743	0.0736971	0.221091	-4.36739
4-5-0-2-0	-2.02299	19.2649	-1.77334	0.0928497	0.264622	-4.55537
3-4-0-0-1	-1.41548	16.9584	-1.68569	0.108865	0.295491	-4.68288
9-5-0-0-0	1.74662	21.4972	1.59038	0.12891	0.333995	-4.81627
2-4-0-0-0	-1.61078	23.6424	-1.55662	0.13672	0.33542	-4.86215
4-6-1-0-0	1.29346	14.7671	1.53786	0.14123	0.33542	-4.88733
4-7-1-0-0	2.20934	16.1455	1.35923	0.190624	0.42935	-5.11515
2-3-0-0-0	-1.59812	24.0375	-1.3203	0.203042	0.42935	-5.16182
4-5-1-2-0	2.02485	16.8604	1.29874	0.210193	0.42935	-5.1872
3-5-0-0-1	-1.3156	16.7772	-1.26705	0.221058	0.42935	-5.22388
7-6-0-1-0	1.99281	17.3277	1.2577	0.224346	0.42935	-5.23457
4-5-0-1-0	1.23773	15.734	1.22557	0.235931	0.42935	-5.27075
4-4-1-0-1	1.23773	15.734	1.22557	0.235931	0.42935	-5.27075
7-5-0-1-0	1.58067	20.1176	1.19706	0.246593	0.42935	-5.30222
2-9-0-0-0	-1.12375	24.5161	-1.19187	0.248571	0.42935	-5.30787
2-5-0-0-0	-0.907062	25.7798	-1.15743	0.262011	0.439253	-5.34489
7-8-0-1-0	1.14653	17.3223	0.973186	0.343175	0.528042	-5.52687
3-6-0-0-0	0.886695	23.8897	0.960978	0.349115	0.528042	-5.53795
6-6-1-0-1	-1.11709	15.5304	-0.955849	0.351631	0.528042	-5.54256
7-5-1-0-1	1.95705	16.4435	0.955042	0.352028	0.528042	-5.54328
5-7-1-2-0	-1.08167	15.5372	-0.846657	0.408144	0.596518	-5.63547
4-4-0-0-1	1.04346	15.7367	0.784437	0.442841	0.628513	-5.68378
2-6-0-0-0	0.6718	24.5212	0.768372	0.452088	0.628513	-5.6957
4-5-1-0-0	0.841961	17.7043	0.721823	0.479544	0.636022	-5.72893
4-5-0-0-0	0.549449	27.1195	0.721387	0.479806	0.636022	-5.72923
4-3-0-0-0	0.793465	16.4865	0.659525	0.51779	0.670773	-5.77033
2-8-0-0-0	-0.457735	25.5095	-0.585059	0.565667	0.706043	-5.81514
7-7-0-1-0	0.51214	13.7472	0.578809	0.569789	0.706043	-5.81867
7-6-1-0-1	0.51214	13.8376	0.53995	0.595755	0.722511	-5.83978
3-5-0-0-0	0.333062	26.4588	0.430388	0.671949	0.79794	-5.89164
3-3-0-0-0	0.212422	15.9546	0.221241	0.82736	0.946501	-5.95857
5-3-1-0-0	-0.164722	16.5387	-0.194463	0.84796	0.946501	-5.96407
8-5-1-0-1	-0.194676	17.9432	-0.189581	0.851728	0.946501	-5.96499
7-9-1-0-1	0.214582	14.8973	0.17224	0.865143	0.946501	-5.96809
8-6-0-1-0	-0.155879	17.9335	-0.152996	0.880079	0.946501	-5.97118
5-6-0-0-0	0.0944396	15.0843	0.118405	0.907039	0.95743	-5.97581
5-6-0-0-3	0.0766127	14.9556	0.0822667	0.93533	0.969342	-5.9794
5-6-1-2-0	-0.0307115	16.1716	-0.0330983	0.973955	0.991347	-5.9822
2-7-0-0-0	0.00753	25.6594	0.00984872	0.992249	0.992249	-5.9827
